# Strain-level diversity of giant viruses infecting chlorarachniophyte algae in the subtropical North Pacific

**DOI:** 10.1101/2025.11.19.688996

**Authors:** Max Emil Schön, Christopher R. Schvarcz, Silja V. Malkewitz, Fanny C. Hinner, Anna Koslova, Ulrike Mersdorf, Fiona Schimm, Sebastian Rickert, Nadiia Pozhydaieva, Kelsey McBeain, Thomas Hackl, Alina Cosima Schneider, Karina Barenhoff, Katharina Höfer, Kyle F. Edwards, Grieg F. Steward, Matthias G. Fischer

**Affiliations:** Max Planck Institute for Medical Research, Heidelberg, Germany; University of Hawaiʻi at Mānoa, Honolulu, HI, USA; Institute of Molecular Genetics, Czech Academy of Sciences, Prague, Czech Republic; Max Planck Institute for Terrestrial Microbiology, Marburg, Germany; Groningen University, Groningen, The Netherlands; Department of Pharmacy, Institute of Pharmaceutica Biology and Biotechnology, Philipps Universität Marburg, Marburg, Germany; Center for Synthetic Microbiology (SYNMIKRO), Philipps Universität Marburg, Marburg, Germany

**Author notes:** Max Planck Institute for Marine Microbiology, Bremen, Germany.

## Abstract

Giant DNA viruses are ubiquitous among unicellular eukaryotes and occur in marine, freshwater, and terrestrial environments. Despite intense metagenomic data mining, their strain-level diversity remains largely unexplored. Here we introduce a model system comprising four isolates of a giant virus called ChlorV, which infects marine microalgae of the class Chlorarachniophyceae (Rhizaria) from station ALOHA, Hawai’i. The ChlorV genomes are 469 kbp to 493 kbp long and encode approximately 400 proteins, at least 106 of which are present n purified virions. Although the four viral genomes are highly syntenic, they differ by several insertions and deletions that often encode methyltransferases. Interestingly, we found that some of these methyltransferase genes correlated with specific DNA methylation patterns in the ChlorV strain Our study describes the first giant viruses infecting the eukaryotic supergroup Rhizaria and demonstrates how viral strain-level variation in gene content and epigenetic features may affect eco-evolutionary processes in marine microalgae.
