## supplementary_material for "Strain-level diversity of giant viruses infecting chlorarachniophyte algae in the subtropical North Pacific": TableS1_isolation_times_locs.xlsx

### Sheet: Sheet1
Chlorarachniophyte strains	Collection Date	Collection location	Water depth (m)	collection number
AL-FL05	2011-03-22	Station ALOHA	surface	UHM2000
AL-FL10	2011-03-22	Station ALOHA		UHM2023
AL-TEMP06	2012-01-20	Station ALOHA	75	UHM2022
AL-TEMP07	2012-01-20	Station ALOHA	75	UHM2021
AL-DI01	2010-05-20	Station ALOHA	25,50,75	UHM2020
Virus strains	Collection Date	Collection location
ChlorV-1	2011-07-21	Station ALOHA	25
ChlorV-2	2010-06-10	Station ALOHA
ChlorV-3	2011-07-21	Station ALOHA
ChlorV-4	2012-06-28	Station ALOHA
