## supplementary_material for "Strain-level diversity of giant viruses infecting chlorarachniophyte algae in the subtropical North Pacific": TableS4_ptm_iptm_MTase.xlsx

### Sheet: Sheet1
protein	DNA	monomer		dimer
		ipTM	pTM	ipTM	pTM
chlorv-1..374	ATTAACATCAATTGTATGAAAATT	0.1	0.84	0.8	0.85
	ATTAAAATTAATTATATTTCTATT	0.1	0.83	0.71	0.8
	CCATGTTTCTACCTAATTATTTTA	0.1	0.84	0.74	0.81
	TAAAATGAAAACGTCGGATTCCAT	0.1	0.84	0.75	0.82
	ATAAATCATATGCACATAATAAAC	0.09	0.83	0.53	0.69
chlorv-1..078	ATTAACATCAATTGTATGAAAATT	0.1	0.84	0.21	0.52
	ATTAAAATTAATTATATTTCTATT	0.1	0.84	0.2	0.54
	CCATGTTTCTACCTAATTATTTTA	0.1	0.84	0.2	0.51
	TAAAATGAAAACGTCGGATTCCAT	0.1	0.84	0.21	0.54
	ATAAATCATATGCACATAATAAAC	0.08	0.84	0.2	0.52
chlorv-3..102	ATTAACATCAATTGTATGAAAATT	0.12	0.57	0.52	0.52
	ATTAAAATTAATTATATTTCTATT	0.12	0.57	0.81	0.8
	CCATGTTTCTACCTAATTATTTTA	0.12	0.6	0.54	0.54
	TAAAATGAAAACGTCGGATTCCAT	0.12	0.61	0.59	0.59
	ATAAATCATATGCACATAATAAAC	0.11	0.6	0.61	0.61
chlorv-4..017	ATTAACATCAATTGTATGAAAATT	0.1	0.82	0.44	0.62
	ATTAAAATTAATTATATTTCTATT	0.1	0.82	0.22	0.5
	CCATGTTTCTACCTAATTATTTTA	0.1	0.81	0.36	0.55
	TAAAATGAAAACGTCGGATTCCAT	0.1	0.82	0.64	0.75
	ATAAATCATATGCACATAATAAAC	0.08	0.82	0.25	0.51
