## supplementary_material for "Strain-level diversity of giant viruses infecting chlorarachniophyte algae in the subtropical North Pacific": TableS5_ChlorV-1_proteomics_annotated.xlsx

### Sheet: Sheet1
Unnamed: 0	Protein.Group	Protein.Ids	Protein.Names	Global.PG.Q.Value	NrOfPrecursorsMeasured.PNP-44-2	Quantity.PNP-44-2	annotation
4	ChlorV-1..153	ChlorV-1..153		0.00229358	45	4896818238	Major capsid protein
1	ChlorV-1..167	ChlorV-1..167		0.00229358	79	2333543223	Poxvirus P4B major core protein
3	ChlorV-1..175	ChlorV-1..175		0.00229358	58	1538855303	hypothetical protein
28	ChlorV-1..187	ChlorV-1..187		0.00229358	12	683797167	hypothetical protein
16	ChlorV-1..130	ChlorV-1..130		0.00229358	19	643918106	hypothetical protein
26	ChlorV-1..170	ChlorV-1..170		0.00229358	13	554248846	hypothetical protein
21	ChlorV-1..194	ChlorV-1..194		0.00229358	16	535811590	hypothetical protein
5	ChlorV-1..400	ChlorV-1..400		0.00229358	34	404631982	Lipase
6	ChlorV-1..176	ChlorV-1..176		0.00229358	34	358535705	hypothetical protein
13	ChlorV-1..142	ChlorV-1..142		0.00229358	22	339603784	Nuclease
10	ChlorV-1..237	ChlorV-1..237		0.00229358	24	282153212	hypothetical protein
2	ChlorV-1..186	ChlorV-1..186		0.00229358	61	276969695	hypothetical protein
8	ChlorV-1..066	ChlorV-1..066		0.00229358	26	202958281	hypothetical protein
37	ChlorV-1..195	ChlorV-1..195		0.00229358	8	201182340	hypothetical protein
27	ChlorV-1..238	ChlorV-1..238		0.00229358	13	193370750	hypothetical protein
15	ChlorV-1..280	ChlorV-1..280		0.00229358	20	1.38251e+08	hypothetical protein
11	ChlorV-1..367	ChlorV-1..367		0.00229358	24	131099600	Protein kinase
24	ChlorV-1..149	ChlorV-1..149		0.00229358	15	82646821	hypothetical protein
32	ChlorV-1..201	ChlorV-1..201		0.00229358	10	79038220	hypothetical protein
17	ChlorV-1..236	ChlorV-1..236		0.00229358	19	78278282	hypothetical protein
22	ChlorV-1..057	ChlorV-1..057		0.00229358	16	74226963	hypothetical protein
18	ChlorV-1..227	ChlorV-1..227		0.00229358	19	71650093	hypothetical protein
23	ChlorV-1..291	ChlorV-1..291		0.00229358	16	60291457	hypothetical protein
7	ChlorV-1..193	ChlorV-1..193		0.00229358	34	5.98453e+07	hypothetical protein
12	ChlorV-1..165	ChlorV-1..165		0.00229358	23	59384567	Protein kinase
46	ChlorV-1..330	ChlorV-1..330		0.00229358	6	57779580	hypothetical protein
25	ChlorV-1..067	ChlorV-1..067		0.00229358	15	54111726	Protein kinase
33	ChlorV-1..134	ChlorV-1..134		0.00229358	10	53637877	hypothetical protein
71	ChlorV-1..146	ChlorV-1..146		0.00229358	3	49931238	hypothetical protein
34	ChlorV-1..166	ChlorV-1..166		0.00229358	10	35763881	P8 (PBCV1)-like protein (DUF5761)
14	ChlorV-1..387	ChlorV-1..387		0.00229358	22	34512950	hypothetical protein
53	ChlorV-1..211	ChlorV-1..211		0.00229358	5	28169440	hypothetical protein
9	ChlorV-1..094	ChlorV-1..094		0.00229358	25	26775087	Ankyrin repeat protein
35	ChlorV-1..197	ChlorV-1..197		0.00229358	10	25801250	hypothetical protein
19	ChlorV-1..290	ChlorV-1..290		0.00229358	18	25403946	Glycoside hydrolase
36	ChlorV-1..024	ChlorV-1..024		0.00229358	10	24853907	Helicase
52	ChlorV-1..243	ChlorV-1..243		0.00229358	5	21746355	DUF5755 domain-containing protein
54	ChlorV-1..089	ChlorV-1..089		0.00229358	5	20441290	hypothetical protein
20	ChlorV-1..202	ChlorV-1..202		0.00229358	18	19065132	RNA polymerase Rpb1
47	ChlorV-1..137	ChlorV-1..137		0.00229358	6	17842229	WD40-domain containing protein
38	ChlorV-1..371	ChlorV-1..371		0.00229358	8	17594374	hypothetical protein
72	ChlorV-1..136	ChlorV-1..136		0.00229358	3	16881881	hypothetical protein
89	ChlorV-1..011	ChlorV-1..011		0.00229358	2	16720550	hypothetical protein
73	ChlorV-1..355	ChlorV-1..355		0.00229358	3	16466354	hypothetical protein
29	ChlorV-1..039	ChlorV-1..039		0.00229358	12	16402405	RNA polymerase Rpb2
30	ChlorV-1..317	ChlorV-1..317		0.00229358	11	15357915	Helicase/NPH I
60	ChlorV-1..304	ChlorV-1..304		0.00229358	4	13905792	hypothetical protein
43	ChlorV-1..309	ChlorV-1..309		0.00229358	7	13820107	hypothetical protein
48	ChlorV-1..185	ChlorV-1..185		0.00229358	6	13205964	hypothetical protein
74	ChlorV-1..214	ChlorV-1..214		0.00229358	3	12291878	hypothetical protein
31	ChlorV-1..127	ChlorV-1..127		0.00229358	11	11822142	hypothetical protein
39	ChlorV-1..131	ChlorV-1..131		0.00229358	8	1.13186e+07	Phosphatase
41	ChlorV-1..312	ChlorV-1..312		0.00229358	8	8355989	Poly(A) polymerase catalytic subunit
49	ChlorV-1..010	ChlorV-1..010		0.00229358	6	8315948	Protein kinase
40	ChlorV-1..311	ChlorV-1..311		0.00229358	8	8015739	mRNA capping enzyme
61	ChlorV-1..022	ChlorV-1..022		0.00229358	4	7992773	Methyltransferase
44	ChlorV-1..053	ChlorV-1..052;ChlorV-1..053		0.00229358	7	7265752	Methyltransferase
42	ChlorV-1..023	ChlorV-1..023		0.00229358	8	7166076	hypothetical protein
98	ChlorV-1..051	ChlorV-1..051		0.00393701	3	6842101	hypothetical protein
91	ChlorV-1..157	ChlorV-1..157		0.00229358	2	6242470	DUF2177 domain-containing membrane protein
55	ChlorV-1..224	ChlorV-1..224		0.00229358	5	5.95533e+06	DNA Photolyase
62	ChlorV-1..200	ChlorV-1..200		0.00229358	4	5954809	DNA topoisomerase I
77	ChlorV-1..337	ChlorV-1..337		0.00229358	3	5642607	hypothetical protein
56	ChlorV-1..253	ChlorV-1..253		0.00229358	5	5218115	RNA polymerase Rpb5
78	ChlorV-1..269	ChlorV-1..269		0.00229358	3	5186680	hypothetical protein
57	ChlorV-1..325	ChlorV-1..325		0.00229358	5	5138524	RNA polymerase Rpb3/Rpb11
50	ChlorV-1..095	ChlorV-1..095		0.00229358	6	5058981	penton protein
104	ChlorV-1..120	ChlorV-1..120		0.00775194	2	5040350	Rhodanese-like domain
63	ChlorV-1..259	ChlorV-1..259		0.00229358	4	4.66863e+06	hypothetical protein
58	ChlorV-1..139	ChlorV-1..139		0.00229358	5	4265144	Peptidase
64	ChlorV-1..266	ChlorV-1..266		0.00229358	4	4256458	penton protein
45	ChlorV-1..082	ChlorV-1..082		0.00229358	7	4141159	Methyltransferase/Deaminase fusion protein
105	ChlorV-1..251	ChlorV-1..251		0.00963391	2	4085620	RNA Polymerase Rpb7
76	ChlorV-1..398	ChlorV-1..398		0.00229358	3	4064135	NUDIX hydrolase
79	ChlorV-1..264	ChlorV-1..264		0.00229358	3	3902832	hypothetical protein
65	ChlorV-1..286	ChlorV-1..286		0.00229358	4	3245281	hypothetical protein
90	ChlorV-1..174	ChlorV-1..174		0.00229358	2	3209080	ADP-ribosylglycohydrolase
80	ChlorV-1..177	ChlorV-1..177		0.00229358	3	3145276	hypothetical protein
81	ChlorV-1..138	ChlorV-1..138		0.00229358	3	2924744	Acetyltransferase
66	ChlorV-1..249	ChlorV-1..249		0.00229358	4	2728500	Methyltransferase
92	ChlorV-1..052	ChlorV-1..052		0.00229358	2	2715778	Methyltransferase
93	ChlorV-1..349	ChlorV-1..349		0.00229358	2	2644830	hypothetical protein
82	ChlorV-1..365	ChlorV-1..365		0.00229358	3	2641203	Ribonuclease H
83	ChlorV-1..252	ChlorV-1..252		0.00229358	3	2611106	Ankyrin repeat protein
84	ChlorV-1..204	ChlorV-1..204		0.00229358	3	2544046	Peptidase
59	ChlorV-1..244	ChlorV-1..244		0.00229358	5	2.43385e+06	hypothetical protein
51	ChlorV-1..107	ChlorV-1..107		0.00229358	6	2384724	DNA ligase
94	ChlorV-1..215	ChlorV-1..215		0.00229358	2	2354044	Thioredoxin
85	ChlorV-1..013	ChlorV-1..013		0.00229358	3	2321539	Phosphatase
67	ChlorV-1..336	ChlorV-1..336		0.00229358	4	2313788	DNA Photolyase
68	ChlorV-1..012	ChlorV-1..012		0.00229358	4	2194429	Helicase
95	ChlorV-1..289	ChlorV-1..289		0.00229358	2	2158839	Helicase
69	ChlorV-1..071	ChlorV-1..071		0.00229358	4	2093617	Ankyrin repeat protein
86	ChlorV-1..121	ChlorV-1..121		0.00229358	3	1774033	Ribosyltransferase
70	ChlorV-1..163	ChlorV-1..163		0.00229358	4	1671417	Capsid protein
87	ChlorV-1..019	ChlorV-1..019		0.00229358	3	1497494	hypothetical protein
102	ChlorV-1..086	ChlorV-1..086		0.00588235	2	1448456	Protease
88	ChlorV-1..160	ChlorV-1..160		0.00229358	3	1358502	Capsid protein
75	ChlorV-1..178	ChlorV-1..178		0.00229358	3	1315305	Capsid protein
96	ChlorV-1..093	ChlorV-1..093		0.00229358	2	1296131	hypothetical protein
99	ChlorV-1..031	ChlorV-1..031		0.00393701	2	1250209	DNA polymerase beta
97	ChlorV-1..045	ChlorV-1..045		0.00229358	2	1143979	hypothetical protein
100	ChlorV-1..169	ChlorV-1..169		0.00393701	2	952526	hypothetical protein
101	ChlorV-1..353	ChlorV-1..353		0.00393701	2	855822	Protein phosphatase 2C
106	ChlorV-1..275	ChlorV-1..275		0.00963391	2	513165	DNA-binding protein
103	ChlorV-1..043	ChlorV-1..043		0.00588235	2	470463	Tubulin–tyrosine ligase
