## supplementary_material for "Strain-level diversity of giant viruses infecting chlorarachniophyte algae in the subtropical North Pacific": TableS6_sequencing_accessions.xlsx

### Sheet: Sheet1
Accession	ID	Platform	Virus	purpose	date	dorado version	flow cell type	model
ERR15564607	2023-04-19_ChlorV_BF3_GKS	ONT	ChlorV-1	modifications	2023-04-19	0.9.1+c8c2c9f	FLO-MIN114	dna_r10.4.1_e8.2_400bps_sup@v4.1.0
ERR15564604	20240521_ChlorVX6	ONT	ChlorV-2	modifications	2024-05-21	0.9.1+c8c2c9f	FLO-MIN114	dna_r10.4.1_e8.2_400bps_sup@v5.0.0
ERR15564606	20240517_ChlorVX4	ONT	ChlorV-3	modifications	2024-05-17	0.9.1+c8c2c9f	FLO-MIN114	dna_r10.4.1_e8.2_400bps_sup@v5.0.0
ERR15564608	20240515_ChlorVX3	ONT	ChlorV-4	modifications	2024-05-15	0.9.1+c8c2c9f	FLO-MIN114	dna_r10.4.1_e8.2_400bps_sup@v5.0.0
	Algae-viruses-V1-V4-V7-V8/	ONT	ChlorV-3	auxiliary	2022-05-09	bonito	FLO-MIN106	dna_r9.4.1_e8_sup@v3.3
ERR15562096	2022-11-16_V1-1_V4_V4-5_VLPs	ONT	ChlorV-4	primary	2022-11-16	0.2.4+3fc2b0f	FLO-MIN106	dna_r9.4.1_e8_sup@v3.3
ERR15562091	2023-10-10-FS-BigV1-in-ALTEMP07_virophag	ONT	ChlorV-2	primary	2023-10-10	0.3.1+bb8c5ee	FLO-MIN114	dna_r10.4.1_e8.2_400bps_sup@v4.2.0_dna_r10.4.1_e8.2_5khz_stereo@v1.1
ERR15562082	2023-04-19_ChlorV_BF3_GKS	ONT	ChlorV-1	primary	2023-04-19	0.5.0+0d932c0	FLO-MIN114	dna_r10.4.1_e8.2_400bps_sup@v4.1.0_dna_r10.4.1_e8.2_4khz_stereo@v1.1
ERR15561774	20240517_ChlorVX4	ONT	ChlorV-3	primary	2024-05-17	0.5.0+0d932c0	FLO-MIN114	dna_r10.4.1_e8.2_400bps_sup@v4.3.0_dna_r10.4.1_e8.2_5khz_stereo@v1.2
ERR15563417		PacBio	ChlorV-1	auxiliary				PacBio RS II
ERR15562170		Illumina	ChlorV-4	polishing				Illumina NovaSeq 6000 S4
ERR15562191		Illumina	ChlorV-1	polishing				Illumina MiSeq
