## supplementary_material for "Strain-level diversity of giant viruses infecting chlorarachniophyte algae in the subtropical North Pacific": TableS7_Chlorarachniophytes_18S_28S.xlsx

### Sheet: Sheet1
Species	18S	28S	Flow cell	Kit	basecaller	basecalling model
Norrisiella sphaerica BC52	AF076172	AB453003
Bigelowiella longifila CCMP242	U03479	AB453004
Bigelowiella natans CCMP621	AF054832	AF289036
Chlorarachnion reptans CCMP238	U03477	AB453005
Gymnochlora stellata	AF076171	AB453006
Lotharella amoebiformis	AF076170	AB453007
Lotharella globosa	AF076169	AB453008
Lotharella vacuolata	AF076168	AB453009
P314	EF622547	AB453014
P329	EF622548	AB453010
Partenskyella glossopodia RCC365	AB452995	AB453011
YFP501	AB453002	AB453012
Cercomonas longicauda	AF411270	DQ386165
Thaumatomonas sp.	AF411260	DQ980477
Bigelowiella sp. RCC337	FJ973362	FJ973378
Viridiuvalis adhaerens ISRO89-6A	LC229571	LC229572
AL-TEMP06	OZ264030	OZ264031	FLO-MIN106	SQK-LSK112	bonito v0.5.0	dna_r9.4.1_e8_sup@v3.3
AL-TEMP07	OZ264032	OZ264033	FLO-MIN106	SQK-LSK110	bonito v0.5.0	dna_r9.4.1_e8_sup@v3.3
AL-DI01	OZ264022	OZ264023	FLO-MIN112	SQK-LSK112	bonito v0.5.0	dna_r10.4_e8.1_sup@v3.4
AL-FL05	OZ264026	OZ264027	FLO-MIN114	SQK-LSK114	dorado v.0.3.1+bb8c5ee	dna_r10.4.1_e8.2_400bps_sup@v4.1.0
AL-FL10	OZ264028	OZ264029	FLO-MIN112	SQK-LSK112	bonito v0.5.0	dna_r10.4_e8.1_sup@v3.4
